# Bird size with dinosaur-level cancer defences: can evolutionary lags during miniaturisation explain cancer robustness in birds?

**DOI:** 10.1101/2020.10.22.345439

**Authors:** E. Yagmur Erten, Marc Tollis, Hanna Kokko

**Affiliations:** Department of Evolutionary Biology and Environmental Studies, University of Zurich, Winterthurerstrasse 190, CH-8057 Zurich, Switzerland; Arizona Cancer Evolution Center, Arizona State University, Tempe, Arizona, United States; School of Informatics, Computing, and Cyber Systems, Northern Arizona University, Flagstaff, Arizona, United States

**Keywords:** life history, Peto’s paradox, miniaturisation, maladaptation, macroevolution

## Abstract

An increased appreciation of the ubiquity of cancer risk across the tree of life means we also need to understand the more robust cancer defences some species seem to have. Peto’s paradox, the finding that large-bodied species do not suffer from more cancer even if their lives require far more cell divisions than those of small species, can be explained if large size selects for better cancer defences. Since birds live longer than non-flying mammals of an equivalent body size, and birds are descendants of moderate-sized dinosaurs, we ask whether ancestral cancer defence innovations are retained if body size shrinks in an evolutionary lineage. Our model derives selection coefficients and fixation events for gains and losses of cancer defence innovations over macroevolutionary time, based on known relationships between body size, intrinsic cancer risk, extrinsic mortality (modulated by flight ability) and effective population size. We show that evolutionary lags can, under certain assumptions, explain why birds, descendants of relatively large bodied dinosaurs, retain low cancer risk. Counterintuitively, it is possible for a bird to be ‘too robust’ for its own good: excessive cancer suppression can take away from reproductive success. On the other hand, an evolutionary history of good cancer defences may also enable birds to reap the lifespan-increasing benefits of other innovations such as flight.
