## Supplementary File 1 for "Bird size with dinosaur-level cancer defences: can evolutionary lags during miniaturisation explain cancer robustness in birds?"

### Sheet: Sheet1
Node_date	Femur_length	Log10_Body_size	Body_Size	Rounded_BS	Digitized_plot_bs	Digitized_FL
240	2.679	2.34374	220.667	220.7	240.275	2.67901
235	2.678	2.34052	219.036	219	234.638	2.67919
224	2.677	2.33729	217.417	217.4	224.383	2.67693
198	2.638	2.21164	162.793	162.8	198.166	2.63769
174	2.469	1.66712	46.4642	46.5	174.721	2.46902
173.5	2.434	1.55435	35.8383	35.8	173.903	2.43283
173	2.396	1.43191	27.0341	27	172.949	2.39665
172	2.349	1.28048	19.0756	19.1	172.13	2.34882
171	2.3	1.1226	13.2617	13.3	170.971	2.301
170	2.259	0.990498	9.78358	9.8	170.085	2.25835
168.5	2.182	0.742404	5.52591	5.5	168.584	2.18209
167.5	2.114	0.523308	3.33663	3.3	167.491	2.11228
166	2.035	0.26877	1.85682	1.9	166.058	2.03344
165	1.979	0.088338	1.22557	1.2	165.238	1.97785
164	1.936	-0.050208	0.890824	0.9	164.215	1.93391
163	1.921	-0.098538	0.797007	0.8	163.263	1.91712
